# Integrated transcriptome-metabolome analysis reveals genotype-dependent temporal determinants of grapevine susceptibility to *Botrytis cinerea*

**DOI:** 10.64898/2026.11.26.766433

**Authors:** Clément Cuello, Benoit Monnereau, Samuel Bastos Serra Trinca, Cécile Gaillard, Vincent Lebeurre, Allegra Dovere, Bouziane Moumen, Claudia Rouveyrol, Pierre Pétriacq, Pierre Coutos-Thevenot, Sylvain La Camera

**Author notes:** Corresponding authors: Sylvain La Camera, Écologie et Biologie des Interactions, UMR7267 Université de Poitiers CNRS, F-86000 Poitiers, France. These authors contributed equally (Clément Cuello, Benoit Monnereau). UMR1236, SITI Laboratory, University Hospital, INSERM, EFS, Rennes, France.

## Abstract

Gray mold caused by *Botrytis cinerea* remains a major constraint for grapevine, yet the molecular basis of genotype-dependent susceptibility is poorly resolved. We investigated whether contrasting disease phenotypes are associated with pre-existing molecular states, differential deployment of shared responses, or genotype-specific defense programs. After screening seven *Vitis vinifera* cultivars and two American *Vitis* species, we selected *Vitis riparia*, *Vitis vinifera* ‘Merlot’ and ‘Syrah’ for comparative analysis of symptom development, fungal biomass, leaf transcriptomes and untargeted metabolomes before infection and at 24 and 48 h post-infection (hpi). *V. riparia* developed the smallest symptoms without reduced fungal biomass at 24 and 48 hpi, indicating a disease-tolerance component. Before infection, 5 341 genes were differentially expressed between *V. riparia* and both *V. vinifera* cultivars, and self-organizing maps revealed a distinct *V. riparia* transcriptional state that remained evident at 24 hpi. By 48 hpi, the transcriptional responses converged, with 9 426 differentially expressed genes shared among genotypes. Conserved late responses included repression of photosynthetic and chloroplast functions and coordinated activation of phenylpropanoid metabolism, lipid-derived signaling and cell-wall remodeling. Transcript-metabolite integration linked these programs to depletion of primary carbon metabolites, and accumulation of stilbenes and oxidized lipids. In parallel, *V. riparia* activated an additional defense module enriched in defense- and resistance-associated genes, detoxification and callose-related functions. These findings suggest that grapevine disease outcome is shaped by the interplay between basal molecular state and the kinetics of defense activation, rather than by the magnitude of a shared response.

**HIGHLIGHTS:**

- *Vitis riparia* limits necrosis despite similar *Botrytis* biomass
- Basal transcriptome and metabolome distinguish *V. riparia* before infection
- Late responses converge on chloroplast repression and defense metabolism
- Stilbenes, oxidized lipids and cell-wall programs define the shared response
- *V. riparia* activates an additional defense program potentially linked to tolerance
