## Supplementary Table S1 for "Integrated transcriptome-metabolome analysis reveals genotype-dependent temporal determinants of grapevine susceptibility to *Botrytis cinerea*"

### Sheet: Supplementary_Table_S1
Supplementary Table S1. List of primers used for qPCR analysis
Gene	Gene ID	Forward/Reverse	Sequence (5'-3')	Ref.
VvPDS	Vitvi05_01chr09g00080	Forward	GTTTGGCTGGTTTGTCTACTGC	A
		Reverse	CTTTCCACCTAAAACATCTCTTGC
BcCutA	Z69264	Forward	AGCCTTATGTCCCTTCCCTTG	B
		Reverse	GAAGAGAAATGGAAAATGGTGAG
A: this study
B: Gachon C, Saindrenan P (2004). Real-time PCR monitoring of fungal development in Arabidopsis thaliana infected by Alternaria brassicicola and Botrytis cinerea. Plant Physiology and Biochemistry, 42(5), 367-371.
