## Supplementary Table S3 for "Integrated transcriptome-metabolome analysis reveals genotype-dependent temporal determinants of grapevine susceptibility to *Botrytis cinerea*"

### Sheet: Supplementary_Table_S3
Supplementary Table S3. Gene Ontology enrichment of selected SOM transcriptional modules
module	ontology	GO_ID	GO_term	Annotated	Significant	Expected	topgoFisher	fold_enrichment
B	BP	GO:0009768	photosynthesis, light harvesting in photosystem I	11	9	0.51	4.4e-11	23.008634908314736
B	BP	GO:0009773	photosynthetic electron transport in photosystem I	11	8	0.51	2.8e-9	20.45211991850199
B	BP	GO:0042548	regulation of photosynthesis, light reaction	17	9	0.78	2.2999999999999997e-7	14.88794023479189
B	BP	GO:0009767	photosynthetic electron transport chain	36	18	1.66	5.7999999999999995e-6	14.06083244397012
B	BP	GO:0009658	chloroplast organization	145	22	6.69	1.3000000000000001e-5	4.266735362308173
B	BP	GO:0009735	response to cytokinin	188	19	8.67	1.8e-5	2.842083153568428
B	BP	GO:0009637	response to blue light	69	14	3.18	1.1000000000000002e-4	5.705845049727004
B	BP	GO:0010207	photosystem II assembly	8	4	0.37	2.7000000000000006e-4	14.060832443970115
B	BP	GO:0007623	circadian rhythm	114	12	5.26	3.8e-4	2.9601752513621298
B	BP	GO:0010218	response to far red light	44	8	2.03	4.2e-4	5.113029979625497
B	BP	GO:0016123	xanthophyll biosynthesis	11	4	0.51	0.0011400000000000002	10.226059959250994
B	BP	GO:0032544	plastid translation	11	4	0.51	0.0011400000000000002	10.226059959250994
B	BP	GO:0015706	nitrate transmembrane transport	19	5	0.88	0.00138	7.400438128405325
B	BP	GO:0042744	hydrogen peroxide catabolism	12	4	0.55	0.00164	9.37388829598008
B	BP	GO:0045036	protein targeting to chloroplast	29	6	1.34	0.0017800000000000001	5.818275494056601
B	BP	GO:0010206	photosystem II repair	14	6	0.65	0.002	12.05214209483153
B	BP	GO:0009903	chloroplast avoidance movement	13	4	0.6	0.00229	8.652819965520072
B	BP	GO:0006949	syncytium formation	14	4	0.65	0.00309	8.034761396554353
B	BP	GO:0017001	antibiotic catabolism	14	4	0.65	0.00309	8.034761396554353
B	BP	GO:0098869	cellular oxidant detoxification	81	10	3.74	0.003909999999999999	3.4718104799926213
B	BP	GO:0015995	chlorophyll biosynthesis	34	7	1.57	0.00398	5.789754535752401
B	BP	GO:0045454	cell redox homeostasis	34	6	1.57	0.0041600000000000005	4.9626467449306295
B	BP	GO:0060918	auxin transport	79	8	3.64	0.00453	2.8477635329559736
B	BP	GO:0006355	regulation of DNA-templated transcription	1179	60	54.37	0.00481	1.4311279841190958
B	BP	GO:0009645	response to low light intensity stimulus	9	3	0.42	0.00615	9.37388829598008
B	BP	GO:0009643	photosynthetic acclimation	9	3	0.42	0.00664	9.37388829598008
B	BP	GO:0010205	photoinhibition	9	3	0.42	0.00664	9.37388829598008
B	BP	GO:0006793	phosphorus metabolism	1293	44	59.63	0.00677	0.9569630742995904
B	BP	GO:0034308	primary alcohol metabolism	20	5	0.92	0.00908	7.0304162219850586
B	BP	GO:0009704	de-etiolation	10	3	0.46	0.00917	8.43649946638207
B	BP	GO:0010089	xylem development	42	6	1.94	0.011899999999999999	4.017380698277177
B	BP	GO:0009638	phototropism	11	3	0.51	0.01218	7.669544969438245
B	BP	GO:0048564	photosystem I assembly	11	3	0.51	0.01218	7.669544969438245
B	BP	GO:1902358	sulfate transmembrane transport	11	3	0.51	0.01218	7.669544969438245
B	BP	GO:0034599	cellular response to oxidative stress	111	9	5.12	0.01273	2.2801349909140733
B	BP	GO:0010114	response to red light	78	9	3.6	0.01465	3.244807487070027
B	BP	GO:0010311	lateral root formation	32	5	1.48	0.01465	4.394010138740661
B	BP	GO:0009416	response to light stimulus	598	57	27.58	0.01551	2.680493141492631
B	BP	GO:0015994	chlorophyll metabolism	53	11	2.44	0.01874	5.836571957874389
B	BP	GO:0009228	thiamine biosynthesis	5	2	0.23	0.01934	11.248665955176095
B	BP	GO:0009772	photosynthetic electron transport in photosystem II	5	2	0.23	0.01934	11.248665955176095
B	BP	GO:0010196	nonphotochemical quenching	5	2	0.23	0.01934	11.248665955176095
B	BP	GO:0019253	reductive pentose-phosphate cycle	5	2	0.23	0.01934	11.248665955176095
B	BP	GO:0008152	metabolism	6632	300	305.84	0.02354	1.2720897868489247
B	BP	GO:0009987	cellular process	8140	359	375.38	0.02715	1.2402552450578066
B	BP	GO:0045489	pectin biosynthesis	21	3	0.97	0.02809	4.017380698277177
B	BP	GO:0010155	regulation of proton transport	6	2	0.28	0.02813	9.37388829598008
B	BP	GO:0010304	PSII associated light-harvesting complex II catabolism	6	2	0.28	0.02813	9.37388829598008
B	BP	GO:0032413	negative regulation of ion transmembrane transporter	6	2	0.28	0.02813	9.37388829598008
B	BP	GO:0060919	auxin import into cell	6	2	0.28	0.02813	9.37388829598008
B	BP	GO:0070206	protein trimerization	6	2	0.28	0.02813	9.37388829598008
B	BP	GO:0010929	positive regulation of auxin mediated signaling pathway	15	3	0.69	0.0293	5.624332977588047
B	BP	GO:0010075	regulation of meristem growth	42	4	1.94	0.029339999999999998	2.678253798851451
B	BP	GO:0051592	response to calcium ion	16	3	0.74	0.034850000000000006	5.2728121664887935
B	BP	GO:0043254	regulation of protein-containing complex assembly	81	5	3.74	0.03507	1.7359052399963106
B	BP	GO:0042445	hormone metabolism	257	11	11.85	0.03553	1.2036510263320723
B	BP	GO:0009644	response to high light intensity	63	9	2.91	0.036079999999999994	4.017380698277177
B	BP	GO:0048467	gynoecium development	56	5	2.58	0.03807	2.5108629364232353
B	BP	GO:0006882	intracellular zinc ion homeostasis	7	2	0.32	0.03819	8.034761396554353
B	BP	GO:0035436	triose phosphate transmembrane transport	7	2	0.32	0.03819	8.034761396554353
B	BP	GO:0009902	chloroplast relocation	14	5	0.65	0.045739999999999996	10.04345174569294
B	BP	GO:1901401	regulation of tetrapyrrole metabolism	25	4	1.15	0.04591	4.4994663820704375
B	BP	GO:0032352	positive regulation of hormone metabolism	9	2	0.42	0.04605	6.24925886398672
B	BP	GO:1901879	regulation of protein depolymerization	15	2	0.69	0.046079999999999996	3.749555318392032
B	BP	GO:0032272	negative regulation of protein polymerization	24	2	1.11	0.04612	2.3434720739950197
B	BP	GO:0048827	phyllome development	415	20	19.14	0.046130000000000004	1.355260958454951
B	BP	GO:0009630	gravitropism	57	6	2.63	0.04709	2.9601752513621298
B	BP	GO:0010229	inflorescence development	25	4	1.15	0.047279999999999996	4.4994663820704375
B	BP	GO:0030026	intracellular manganese ion homeostasis	8	2	0.37	0.04939	7.0304162219850586
B	CC	GO:0031984	organelle subcompartment	754	93	36.54	9.999999999999999e-29	3.4685873137645116
B	CC	GO:0009535	chloroplast thylakoid membrane	202	67	9.79	9.999999999999999e-29	9.327482908376217
B	CC	GO:0009941	chloroplast envelope	407	68	19.72	5.7e-21	4.698459981277484
B	CC	GO:0010287	plastoglobule	44	20	2.13	2e-13	12.782574949063743
B	CC	GO:0009570	chloroplast stroma	519	81	25.15	1.1000000000000002e-12	4.388930358233448
B	CC	GO:0098807	chloroplast thylakoid membrane protein complex	12	8	0.58	1.2e-8	18.747776591960157
B	CC	GO:0009521	photosystem	6	6	0.29	1.3e-8	28.12166488794024
B	CC	GO:0031977	thylakoid lumen	52	15	2.52	1.5e-7	8.112018717675067
B	CC	GO:0009534	chloroplast thylakoid	271	81	13.13	2.4e-7	8.405368472041177
B	CC	GO:0009507	chloroplast	1520	182	73.66	1.4e-5	3.367199348424423
B	CC	GO:0009579	thylakoid	341	94	16.52	1.8e-5	7.752013194916076
B	CC	GO:0010319	stromule	31	8	1.5	8.400000000000001e-5	7.257203842049094
B	CC	GO:0048046	apoplast	212	23	10.27	2.4e-4	3.0509353416161575
B	CC	GO:0010598	NAD(P)H dehydrogenase complex (plastoquinone)	11	4	0.53	0.00137	10.226059959250994
B	CC	GO:0042651	thylakoid membrane	217	71	10.52	0.009449999999999998	9.20109772831224
B	CC	GO:0009506	plasmodesma	596	41	28.88	0.013940000000000001	1.9345440610831373
B	CC	GO:0009543	chloroplast thylakoid lumen	20	4	0.97	0.0142	5.624332977588048
B	CC	GO:0009533	chloroplast stromal thylakoid	5	2	0.24	0.02125	11.248665955176095
B	MF	GO:0019904	protein domain specific binding	59	18	2.72	6.599999999999999e-11	8.579490982761428
B	MF	GO:0031409	pigment binding	10	8	0.46	7.8e-10	22.49733191035219
B	MF	GO:0016168	chlorophyll binding	13	8	0.6	2e-06	17.305639931040144
B	MF	GO:0016491	oxidoreductase	713	57	32.85	2.8e-6	2.2481555380260776
B	MF	GO:0016987	sigma factor	5	3	0.23	9.1e-4	16.87299893276414
B	MF	GO:0015112	nitrate transmembrane transporter	13	4	0.6	0.0022800000000000003	8.652819965520072
B	MF	GO:0004130	cytochrome-c peroxidase	7	3	0.32	0.00296	12.05214209483153
B	MF	GO:0009055	electron transfer	24	5	1.11	0.0041600000000000005	5.858680184987549
B	MF	GO:0008266	poly(U) RNA binding	16	6	0.74	0.005	10.545624332977589
B	MF	GO:0004791	thioredoxin-disulfide reductase (NADPH)	30	5	1.38	0.011119999999999998	4.686944147990039
B	MF	GO:0015116	sulfate transmembrane transporter	11	3	0.51	0.01214	7.669544969438245
B	MF	GO:0016671	oxidoreductase , acting on a sulfur group of donors, disulfide as acceptor	33	5	1.52	0.016550000000000002	4.260858316354581
B	MF	GO:0003700	DNA-binding transcription factor	806	47	37.14	0.01854	1.6398489450784006
B	MF	GO:0009881	photoreceptor	5	2	0.23	0.0193	11.248665955176095
B	MF	GO:0010328	auxin influx transmembrane transporter	5	2	0.23	0.0193	11.248665955176095
B	MF	GO:0015368	calcium:monoatomic cation antiporter	5	2	0.23	0.0193	11.248665955176095
B	MF	GO:0080046	quercetin 4'-O-glucosyltransferase	5	2	0.23	0.0193	11.248665955176095
B	MF	GO:0071917	triose-phosphate transmembrane transporter	7	2	0.32	0.03812	8.034761396554353
B	MF	GO:0004033	aldo-keto reductase (NADPH)	13	3	0.6	0.04589	6.4896149741400535
B	MF	GO:0016759	cellulose synthase	30	4	1.38	0.04719	3.749555318392032
B	MF	GO:0004022	alcohol dehydrogenase (NAD+)	8	2	0.37	0.04931000000000001	7.0304162219850586
B	MF	GO:0080045	quercetin 3'-O-glucosyltransferase	8	2	0.37	0.04931000000000001	7.0304162219850586
C	BP	GO:0045037	protein import into chloroplast stroma	13	6	0.61	1.3000000000000001e-5	13.090999420385856
C	BP	GO:0010158	abaxial cell fate specification	5	4	0.23	2.3e-5	22.691065662002153
C	BP	GO:1901259	chloroplast rRNA processing	6	4	0.28	6.6e-5	18.909221385001793
C	BP	GO:0010483	pollen tube reception	11	5	0.52	8.1e-5	12.892650944319406
C	BP	GO:0009741	response to brassinosteroid	106	9	4.97	3.9e-4	2.40824989337287
C	BP	GO:0031118	rRNA pseudouridine synthesis	9	4	0.42	3.9e-4	12.606147590001196
C	BP	GO:0009658	chloroplast organization	145	24	6.8	3.9999999999999996e-4	4.694703240414239
C	BP	GO:0000959	mitochondrial RNA metabolism	54	8	2.53	4.900000000000001e-4	4.202049196667065
C	BP	GO:0031425	chloroplast RNA processing	25	6	1.17	8.500000000000001e-4	6.807319698600646
C	BP	GO:0032092	positive regulation of protein binding	5	3	0.23	9.5e-4	17.018299246501616
C	BP	GO:0032544	plastid translation	11	4	0.52	0.0012100000000000001	10.314120755455525
C	BP	GO:0048564	photosystem I assembly	11	4	0.52	0.0012100000000000001	10.314120755455525
C	BP	GO:0051085	obsolete chaperone cofactor-dependent protein refolding	11	4	0.52	0.0012100000000000001	10.314120755455525
C	BP	GO:0009944	polarity specification of adaxial/abaxial axis	19	5	0.89	0.00149	7.464166336184919
C	BP	GO:0010020	chloroplast fission	19	5	0.89	0.00149	7.464166336184919
C	BP	GO:0009791	post-embryonic development	1166	64	54.66	0.0015	1.5568484159178149
C	BP	GO:1900871	chloroplast mRNA modification	6	3	0.28	0.00184	14.181916038751346
C	BP	GO:0006401	RNA catabolism	146	11	6.84	0.0030800000000000003	2.137001046935134
C	BP	GO:0010118	stomatal movement	126	9	5.91	0.00396	2.0259880055359067
C	BP	GO:0009451	RNA modification	517	48	24.24	0.004209999999999999	2.6333925333077937
C	BP	GO:0015995	chlorophyll biosynthesis	34	5	1.59	0.0043	4.171151776103337
C	BP	GO:0031119	tRNA pseudouridine synthesis	8	3	0.38	0.0048000000000000004	10.63643702906351
C	BP	GO:0000154	rRNA modification	28	8	1.31	0.006229999999999999	8.103952022143625
C	BP	GO:0016074	sno(s)RNA metabolism	16	5	0.75	0.0063	8.86369752421959
C	BP	GO:0006458	'de novo' protein folding	29	8	1.36	0.00677	7.824505400690397
C	BP	GO:0031126	sno(s)RNA 3'-end processing	9	3	0.42	0.00695	9.454610692500898
C	BP	GO:0032543	mitochondrial translation	17	4	0.8	0.00696	6.673842841765339
C	BP	GO:2000012	regulation of auxin polar transport	17	4	0.8	0.00696	6.673842841765339
C	BP	GO:0006355	regulation of DNA-templated transcription	1179	61	55.27	0.007940000000000001	1.467509547690979
C	BP	GO:0019252	starch biosynthesis	18	4	0.84	0.00863	6.303073795000598
C	BP	GO:0043628	regulatory ncRNA 3'-end processing	18	4	0.84	0.00863	6.303073795000598
C	BP	GO:0009788	negative regulation of abscisic acid-activated signaling pathway	51	7	2.39	0.0092	3.8930749910297817
C	BP	GO:0065002	intracellular protein transmembrane transport	51	7	2.39	0.0092	3.8930749910297817
C	BP	GO:0017038	protein import	104	11	4.88	0.00929	3.000020700505092
C	BP	GO:0006526	L-arginine biosynthesis	10	3	0.47	0.00959	8.509149623250808
C	BP	GO:0048518	positive regulation of biological process	1183	42	55.46	0.010759999999999999	1.0069999554142968
C	BP	GO:0140053	mitochondrial gene expression	36	9	1.69	0.01205	7.090958019375673
C	BP	GO:0010103	stomatal complex morphogenesis	22	4	1.03	0.0127	5.1570603777277615
C	BP	GO:0016180	snRNA processing	17	6	0.8	0.01965	10.010764262648008
C	BP	GO:0045216	cell-cell junction organization	18	3	0.84	0.01992	4.727305346250449
C	BP	GO:0010322	regulation of isopentenyl diphosphate biosynthesis, methylerythritol phosphate pathway	5	2	0.23	0.019950000000000002	11.345532831001076
C	BP	GO:0040031	snRNA modification	5	2	0.23	0.019950000000000002	11.345532831001076
C	BP	GO:0090669	telomerase RNA stabilization	5	2	0.23	0.019950000000000002	11.345532831001076
C	BP	GO:0030488	tRNA methylation	13	3	0.61	0.02059	6.545499710192928
C	BP	GO:0043087	regulation of GTPase	49	4	2.3	0.02068	2.315414863469607
C	BP	GO:0009913	epidermal cell differentiation	14	3	0.66	0.025320000000000002	6.077964016607719
C	BP	GO:0016554	cytidine to uridine editing	14	3	0.66	0.025320000000000002	6.077964016607719
C	BP	GO:0080188	gene silencing by siRNA-directed DNA methylation	14	3	0.66	0.025320000000000002	6.077964016607719
C	BP	GO:0000413	protein peptidyl-prolyl isomerization	37	5	1.73	0.028	3.832950280743607
C	BP	GO:0000963	mitochondrial RNA processing	15	3	0.7	0.02893	5.672766415500539
C	BP	GO:0006555	methionine metabolism	18	3	0.84	0.028950000000000004	4.727305346250449
C	BP	GO:0052546	cell wall pectin metabolism	21	3	0.98	0.028970000000000003	4.0519760110718135
C	BP	GO:0009880	embryonic pattern specification	25	3	1.17	0.028990000000000002	3.403659849300323
C	BP	GO:0006297	nucleotide-excision repair, DNA gap filling	6	2	0.28	0.029009999999999998	9.454610692500896
C	BP	GO:0009231	riboflavin biosynthesis	6	2	0.28	0.029009999999999998	9.454610692500896
C	BP	GO:0010275	NAD(P)H dehydrogenase complex assembly	6	2	0.28	0.029009999999999998	9.454610692500896
C	BP	GO:0019919	peptidyl-arginine methylation, to asymmetrical-dimethyl arginine	6	2	0.28	0.029009999999999998	9.454610692500896
C	BP	GO:0034475	U4 snRNA 3'-end processing	6	2	0.28	0.029009999999999998	9.454610692500896
C	BP	GO:0046355	mannan catabolism	6	2	0.28	0.029009999999999998	9.454610692500896
C	BP	GO:0048768	root hair cell tip growth	6	2	0.28	0.029009999999999998	9.454610692500896
C	BP	GO:0090322	regulation of superoxide metabolism	6	2	0.28	0.029009999999999998	9.454610692500896
C	BP	GO:0045036	protein targeting to chloroplast	29	7	1.36	0.030000000000000002	6.846442225604098
C	BP	GO:0000373	Group II intron splicing	21	6	0.98	0.030000000000000002	8.103952022143627
C	BP	GO:0030308	negative regulation of cell growth	21	6	0.98	0.030000000000000002	8.103952022143627
C	BP	GO:0046272	stilbene catabolism	7	2	0.33	0.03937	8.103952022143625
C	BP	GO:0097176	epoxide metabolism	7	2	0.33	0.03937	8.103952022143625
C	BP	GO:0097746	blood vessel diameter maintenance	7	2	0.33	0.03937	8.103952022143625
C	BP	GO:0048481	plant ovule development	36	6	1.69	0.03953	4.727305346250449
C	BP	GO:0048366	leaf development	313	20	14.67	0.04128	1.8123854362621528
C	BP	GO:0044237	cellular metabolism	6055	320	283.86	0.04164	1.498996905830035
C	BP	GO:0009668	plastid membrane organization	33	5	1.55	0.046610000000000006	4.297550314773135
C	BP	GO:0010412	mannan metabolism	7	3	0.33	0.04669	12.15592803321544
C	BP	GO:0035247	peptidyl-arginine omega-N-methylation	7	3	0.33	0.04669	12.15592803321544
C	BP	GO:0042873	aldonate transmembrane transport	7	2	0.33	0.0468	8.103952022143625
C	BP	GO:0032881	regulation of polysaccharide metabolism	12	2	0.56	0.046830000000000004	4.727305346250448
C	BP	GO:1901880	negative regulation of protein depolymerization	12	2	0.56	0.046830000000000004	4.727305346250448
C	BP	GO:0015749	monosaccharide transmembrane transport	28	2	1.31	0.04691	2.0259880055359063
C	CC	GO:0009570	chloroplast stroma	519	70	25.66	2.1000000000000002e-14	3.825565020087069
C	CC	GO:0009507	chloroplast	1520	175	75.14	2.4999999999999998e-11	3.2655727720809016
C	CC	GO:0009941	chloroplast envelope	407	55	20.12	4.8e-9	3.8329502807436073
C	CC	GO:0009535	chloroplast thylakoid membrane	202	29	9.99	1.7e-7	4.072035298255337
C	CC	GO:0005732	sno(s)RNA-containing ribonucleoprotein complex	18	8	0.89	1.8999999999999998e-7	12.606147590001196
C	CC	GO:0031984	organelle subcompartment	754	49	37.27	1.6999999999999998e-6	1.843272906893411
C	CC	GO:0009706	chloroplast inner membrane	39	11	1.93	1.8e-6	8.000055201346912
C	CC	GO:0043680	filiform apparatus	8	5	0.4	1.4e-5	17.72739504843918
C	CC	GO:0005739	mitochondrion	754	58	37.27	0.0011	2.1818332367309763
C	CC	GO:0000314	organellar small ribosomal subunit	5	3	0.25	0.0011	17.018299246501616
C	CC	GO:0005730	nucleolus	438	40	21.65	0.0012000000000000001	2.5903042993153145
C	CC	GO:0009295	nucleoid	38	10	1.88	0.0014	7.464166336184919
C	CC	GO:0015934	large ribosomal subunit	95	6	4.7	0.0024000000000000002	1.7913999206843805
C	CC	GO:0032040	small-subunit processome	29	6	1.43	0.0025	5.868379050517799
C	CC	GO:0000428	DNA-directed RNA polymerase complex	98	7	4.84	0.0056	2.0259880055359063
C	CC	GO:0009579	thylakoid	341	45	16.86	0.006500000000000001	3.743027693512085
C	CC	GO:0009501	amyloplast	17	4	0.84	0.0084	6.673842841765339
C	CC	GO:0098798	mitochondrial protein-containing complex	86	7	4.25	0.0127	2.3086840063083587
C	CC	GO:0010598	NAD(P)H dehydrogenase complex (plastoquinone)	11	3	0.54	0.0147	7.735590566591643
C	CC	GO:0005761	mitochondrial ribosome	13	4	0.64	0.021900000000000003	8.727332946923903
C	CC	GO:0061927	TOC-TIC supercomplex I	5	2	0.25	0.022099999999999998	11.345532831001076
C	CC	GO:0016324	apical plasma membrane	13	3	0.64	0.0237	6.545499710192928
C	CC	GO:0022626	cytosolic ribosome	164	9	8.11	0.0251	1.5565517603507577
C	CC	GO:0030687	preribosome, large subunit precursor	16	3	0.79	0.041600000000000005	5.318218514531755
C	CC	GO:0031977	thylakoid lumen	52	6	2.57	0.042	3.272749855096464
C	CC	GO:0000176	nuclear exosome (RNase complex)	7	2	0.35	0.0434	8.103952022143625
C	CC	GO:0009513	etioplast	7	2	0.35	0.0434	8.103952022143625
C	CC	GO:0031090	organelle membrane	1265	67	62.53	0.049	1.5022741100337391
C	MF	GO:0009982	pseudouridine synthase	13	5	0.63	2.4e-4	10.90916618365488
C	MF	GO:0051082	unfolded protein binding	34	7	1.64	0.001	5.839612486544672
C	MF	GO:0030515	snoRNA binding	18	5	0.87	0.0012900000000000001	7.878842243750748
C	MF	GO:0008469	obsolete histone arginine N-methyltransferase	7	3	0.34	0.00337	12.15592803321544
C	MF	GO:0000175	3'-5'-RNA exonuclease	14	4	0.68	0.00363	8.103952022143625
C	MF	GO:0003727	single-stranded RNA binding	66	8	3.18	0.00854	3.438040251818508
C	MF	GO:0042277	peptide binding	76	7	3.67	0.016390000000000002	2.6124582176647215
C	MF	GO:0003735	structural constituent of ribosome	155	14	7.48	0.017310000000000002	2.5618945102260495
C	MF	GO:0004133	glycogen debranching enzyme	5	2	0.24	0.021060000000000002	11.345532831001076
C	MF	GO:0070180	large ribosomal subunit rRNA binding	5	2	0.24	0.021060000000000002	11.345532831001076
C	MF	GO:0005528	FK506 binding	13	3	0.63	0.022189999999999998	6.545499710192928
C	MF	GO:0016462	pyrophosphatase	507	27	24.46	0.022839999999999996	1.510499933121445
C	MF	GO:0044183	protein folding chaperone	24	4	1.16	0.026320000000000003	4.727305346250448
C	MF	GO:1901363	heterocyclic compound binding	2019	111	97.39	0.029269999999999997	1.55937858375572
C	MF	GO:0003918	DNA topoisomerase type II (double strand cut, ATP-hydrolyzing)	6	2	0.29	0.03059	9.454610692500896
C	MF	GO:0016985	mannan endo-1,4-beta-mannosidase	6	2	0.29	0.03059	9.454610692500896
C	MF	GO:0035242	protein-arginine omega-N asymmetric methyltransferase	6	2	0.29	0.03059	9.454610692500896
C	MF	GO:0003755	peptidyl-prolyl cis-trans isomerase	37	5	1.78	0.03111	3.832950280743607
C	MF	GO:0015101	obsolete organic cation transmembrane transporter	16	3	0.77	0.03906	5.318218514531755
C	MF	GO:0017056	structural constituent of nuclear pore	16	3	0.77	0.03906	5.318218514531755
C	MF	GO:0015643	toxic substance binding	7	2	0.34	0.041479999999999996	8.103952022143625
C	MF	GO:0016018	cyclosporin A binding	7	2	0.34	0.041479999999999996	8.103952022143625
C	MF	GO:0008408	3'-5' exonuclease	31	7	1.5	0.04477999999999999	6.404736275565124
C	MF	GO:0004567	beta-mannosidase	7	3	0.34	0.04802	12.15592803321544
C	MF	GO:0042879	aldonate transmembrane transporter	7	2	0.34	0.048150000000000005	8.103952022143625
C	MF	GO:0015145	monosaccharide transmembrane transporter	28	2	1.35	0.04827	2.0259880055359063
H	BP	GO:1902265	abscisic acid homeostasis	6	3	0.08	4.4000000000000006e-5	27.27743271221532
H	BP	GO:0009833	plant-type primary cell wall biogenesis	31	5	0.41	4.8e-5	8.799171842650104
H	BP	GO:1901657	glycosyl compound metabolism	171	10	2.26	8.5e-5	3.1903430072766454
H	BP	GO:0009687	abscisic acid metabolism	30	4	0.4	1.8e-4	7.273982056590754
H	BP	GO:0007165	signal transduction	1357	21	17.94	4.2e-4	0.8442536285284035
H	BP	GO:0009620	response to fungus	309	12	4.09	4.5000000000000004e-4	2.118635550463326
H	BP	GO:0009819	drought recovery	12	3	0.16	4.5000000000000004e-4	13.63871635610766
H	BP	GO:0034498	early endosome to Golgi transport	5	2	0.07	0.0016899999999999999	21.821946169772257
H	BP	GO:0003085	negative regulation of systemic arterial blood pressure	6	2	0.08	0.00251	18.184955141476884
H	BP	GO:0060055	angiogenesis involved in wound healing	6	2	0.08	0.00251	18.184955141476884
H	BP	GO:0019748	secondary metabolism	337	9	4.46	0.0027500000000000003	1.4569548629669906
H	BP	GO:0043535	regulation of blood vessel endothelial cell migration	7	2	0.09	0.00349	15.587104406980185
H	BP	GO:0097009	energy homeostasis	7	2	0.09	0.00349	15.587104406980185
H	BP	GO:0009753	response to jasmonic acid	211	7	2.79	0.00434	1.8098770519953296
H	BP	GO:0010597	green leaf volatile biosynthetesis	8	2	0.11	0.0046099999999999995	13.63871635610766
H	BP	GO:0080051	cutin transport	8	2	0.11	0.0046099999999999995	13.63871635610766
H	BP	GO:0010030	positive regulation of seed germination	31	3	0.41	0.00774	5.279503105590062
H	BP	GO:0042446	hormone biosynthetesis	189	8	2.5	0.00788	2.3092006528859534
H	BP	GO:0010632	regulation of epithelial cell migration	11	2	0.15	0.00882	9.919066440805572
H	BP	GO:0080027	response to herbivore	12	2	0.16	0.01049	9.092477570738442
H	BP	GO:0055081	monoatomic anion homeostasis	36	3	0.48	0.011719999999999998	4.54623878536922
H	BP	GO:0009812	flavonoid metabolism	113	5	1.49	0.01197	2.4139320984261343
H	BP	GO:0000919	cell plate assembly	13	2	0.17	0.0123	8.393056219143176
H	BP	GO:0019745	pentacyclic triterpenoid biosynthetesis	13	2	0.17	0.0123	8.393056219143176
H	BP	GO:0009697	salicylic acid biosynthetesis	14	2	0.19	0.01422	7.793552203490092
H	BP	GO:0050826	response to freezing	14	2	0.19	0.01422	7.793552203490092
H	BP	GO:0141193	nuclear receptor-mediated signaling pathway	14	2	0.19	0.01422	7.793552203490092
H	BP	GO:0008152	metabolism	6632	88	87.69	0.01464	0.7238884435087298
H	BP	GO:0009617	response to bacterium	461	10	6.1	0.016739999999999998	1.1834027207034847
H	BP	GO:0098869	cellular oxidant detoxification	81	4	1.07	0.02217	2.6940674283669455
H	BP	GO:0006952	defense response	1010	25	13.35	0.030000000000000002	1.3503679560502635
H	BP	GO:0080092	regulation of pollen tube growth	21	2	0.28	0.03091	5.195701468993395
H	BP	GO:0010183	pollen tube guidance	22	2	0.29	0.033710000000000004	4.959533220402786
H	BP	GO:0017000	antibiotic biosynthetesis	22	2	0.29	0.033710000000000004	4.959533220402786
H	BP	GO:0006954	inflammatory response	23	2	0.3	0.036610000000000004	4.743901341254839
H	BP	GO:1900150	regulation of defense response to fungus	24	2	0.32	0.0396	4.546238785369221
H	BP	GO:0030244	cellulose biosynthetesis	48	5	0.63	0.04	5.682798481711526
H	BP	GO:0019760	glucosinolate metabolism	78	4	1.03	0.04812	2.7976854063810586
H	BP	GO:0080167	response to karrikin	104	4	1.38	0.04876	2.098264054785794
H	BP	GO:0006891	intra-Golgi vesicle-mediated transport	27	2	0.36	0.04909	4.041101142550418
H	BP	GO:0009695	jasmonic acid biosynthetesis	27	2	0.36	0.04909	4.041101142550418
H	BP	GO:0042593	glucose homeostasis	27	2	0.36	0.04909	4.041101142550418
H	CC	GO:0005886	plasma membrane	2095	47	26.97	5.2000000000000004e-5	1.2239039021232647
H	CC	GO:1990071	TRAPPII protein complex	5	2	0.06	0.0015999999999999999	21.821946169772257
H	CC	GO:0045178	basal part of cell	14	2	0.18	0.013500000000000002	7.793552203490092
H	CC	GO:0005794	Golgi apparatus	600	12	7.72	0.0315	1.0910973084886129
H	MF	GO:0010294	abscisic acid glucosyltransferase	5	3	0.07	2.3e-5	32.732919254658384
H	MF	GO:0016759	cellulose synthase	30	5	0.4	4.2000000000000004e-5	9.09247757073844
H	MF	GO:0080045	quercetin 3'-O-glucosyltransferase	8	3	0.11	1.2e-4	20.458074534161486
H	MF	GO:0008171	O-methyltransferase	37	4	0.49	0.0014	5.897823289127637
H	MF	GO:0033907	beta-D-fucosidase	5	2	0.07	0.0017100000000000001	21.821946169772257
H	MF	GO:0080083	beta-gentiobiose beta-glucosidase	6	2	0.08	0.00255	18.184955141476884
H	MF	GO:0080043	quercetin 3-O-glucosyltransferase	105	6	1.4	0.0026899999999999997	3.1174208813960367
H	MF	GO:0080044	quercetin 7-O-glucosyltransferase	105	6	1.4	0.0026899999999999997	3.1174208813960367
H	MF	GO:0008422	beta-glucosidase	34	5	0.45	0.0028	8.022774327122153
H	MF	GO:0051015	actin filament binding	47	4	0.63	0.0034200000000000003	4.64296727016431
H	MF	GO:0008239	dipeptidyl-peptidase	8	2	0.11	0.00468	13.63871635610766
H	MF	GO:0004791	thioredoxin-disulfide reductase (NADPH)	30	3	0.4	0.00719	5.455486542443064
H	MF	GO:0030761	8-hydroxyquercitin 8-O-methyltransferase	12	2	0.16	0.01064	9.092477570738442
H	MF	GO:0042300	beta-amyrin synthase	12	2	0.16	0.01064	9.092477570738442
H	MF	GO:0016165	linoleate 13S-lipoxygenase	14	2	0.19	0.014419999999999999	7.793552203490092
H	MF	GO:0016899	oxidoreductase , acting on the CH-OH group of donors, oxygen as acceptor	15	2	0.2	0.0165	7.273982056590754
H	MF	GO:0005516	calmodulin binding	163	6	2.17	0.02144	2.0081545555005142
H	MF	GO:0004565	beta-galactosidase	19	2	0.25	0.025960000000000004	5.742617413097962
H	MF	GO:0042887	amide transmembrane transporter	41	3	0.55	0.03373	3.991819421299803
H	MF	GO:0016614	oxidoreductase , acting on CH-OH group of donors	104	4	1.39	0.03884	2.098264054785794
H	MF	GO:0016627	oxidoreductase , acting on the CH-CH group of donors	58	4	0.77	0.042100000000000005	3.762404512029699
H	MF	GO:0004177	aminopeptidase	25	2	0.33	0.04326	4.364389233954451
J	BP	GO:0016598	protein arginylation	14	11	0.3	1.1000000000000001e-16	34.972249034749034
J	BP	GO:0046898	response to cycloheximide	22	11	0.47	1.9e-13	22.25506756756757
J	BP	GO:0060992	response to fungicide	23	11	0.49	3.6000000000000003e-13	21.287455934195066
J	BP	GO:0019762	glucosinolate catabolism	17	9	0.36	1.7e-11	23.56418918918919
J	BP	GO:0009699	phenylpropanoid biosynthetesis	81	13	1.73	2.7e-11	7.1436019352686015
J	BP	GO:0051410	detoxification of nitrogen compound	11	7	0.24	5.7e-10	28.32463144963145
J	BP	GO:0019499	cyanide metabolism	12	7	0.26	1.3e-9	25.964245495495497
J	BP	GO:0001101	response to acid chemical	895	46	19.17	3.6000000000000004e-9	2.2876717499622528
J	BP	GO:0010200	response to chitin	109	14	2.33	7.200000000000001e-8	5.716898090751301
J	BP	GO:0019748	secondary metabolism	337	30	7.22	1.8e-7	3.962326569893336
J	BP	GO:0009970	cellular response to sulfate starvation	15	7	0.32	1e-06	20.7713963963964
J	BP	GO:0009684	indoleacetic acid biosynthetesis	39	8	0.84	1.3e-6	9.13028413028413
J	BP	GO:0009739	response to gibberellin	112	11	2.4	2.6000000000000002e-5	4.371531129343629
J	BP	GO:0009753	response to jasmonic acid	211	16	4.52	1.5000000000000001e-4	3.3751761239912903
J	BP	GO:0009611	response to wounding	241	15	5.16	2.2999999999999998e-4	2.7703403611079964
J	BP	GO:0006979	response to oxidative stress	343	14	7.35	0.00132	1.8167402095973524
J	BP	GO:0009901	anther dehiscence	12	3	0.26	0.0018499999999999999	11.127533783783784
J	BP	GO:0044249	cellular biosynthetesis	3515	78	75.29	0.00194	0.9877071239091152
J	BP	GO:0009695	jasmonic acid biosynthetesis	27	4	0.58	0.0024300000000000003	6.594094094094094
J	BP	GO:0046686	response to cadmium ion	252	13	5.4	0.00296	2.296157764907765
J	BP	GO:0009725	response to hormone	1233	49	26.41	0.00298	1.768853707722321
J	BP	GO:0007154	cell communication	1555	36	33.31	0.00389	1.0304597201703312
J	BP	GO:0009830	cell wall modification involved in abscission	5	2	0.11	0.00437	17.804054054054056
J	BP	GO:0042454	ribonucleoside catabolism	5	2	0.11	0.00437	17.804054054054056
J	BP	GO:0046456	icosanoid biosynthetesis	5	2	0.11	0.00437	17.804054054054056
J	BP	GO:0048489	synaptic vesicle transport	5	2	0.11	0.00437	17.804054054054056
J	BP	GO:0097480	establishment of synaptic vesicle localization	5	2	0.11	0.00437	17.804054054054056
J	BP	GO:0009693	ethylene biosynthetesis	16	3	0.34	0.00441	8.345650337837839
J	BP	GO:0006855	xenobiotic transmembrane transport	75	6	1.61	0.0052899999999999996	3.560810810810811
J	BP	GO:0007269	neurotransmitter secretion	6	2	0.13	0.00647	14.836711711711713
J	BP	GO:0090332	stomatal closure	36	4	0.77	0.00703	4.945570570570571
J	BP	GO:0051179	localization	1779	33	38.1	0.008280000000000001	0.8256517478692857
J	BP	GO:0044248	cellular catabolism	908	37	19.45	0.0086	1.813738986784141
J	BP	GO:0042446	hormone biosynthetesis	189	16	4.05	0.00869	3.768053768053768
J	BP	GO:0019369	arachidonate metabolism	15	3	0.32	0.00886	8.902027027027028
J	BP	GO:0009423	chorismate biosynthetesis	7	2	0.15	0.00893	12.717181467181469
J	BP	GO:0050891	multicellular organismal-level water homeostasis	7	2	0.15	0.00893	12.717181467181469
J	BP	GO:0099504	synaptic vesicle cycle	7	2	0.15	0.00893	12.717181467181469
J	BP	GO:0043086	negative regulation of catalytic	110	12	2.36	0.01	4.8556511056511065
J	BP	GO:0010143	cutin biosynthetesis	22	3	0.47	0.01104	6.069563882063882
J	BP	GO:0071496	cellular response to external stimulus	202	10	4.33	0.01151	2.203472036392829
J	BP	GO:0006636	unsaturated fatty acid biosynthetesis	9	2	0.19	0.014880000000000003	9.891141141141144
J	BP	GO:0009643	photosynthetic acclimation	9	2	0.19	0.014880000000000003	9.891141141141144
J	BP	GO:0031408	oxylipin biosynthetesis	9	2	0.19	0.014880000000000003	9.891141141141144
J	BP	GO:0031407	oxylipin metabolism	10	3	0.21	0.02122	13.353040540540542
J	BP	GO:0010466	negative regulation of peptidase	17	2	0.36	0.021350000000000004	5.236486486486487
J	BP	GO:0016123	xanthophyll biosynthetesis	11	2	0.24	0.022109999999999998	8.092751842751843
J	BP	GO:0072330	monocarboxylic acid biosynthetesis	207	21	4.43	0.02295	4.515520955738347
J	BP	GO:0042538	hyperosmotic salinity response	51	4	1.09	0.02331	3.490990990990991
J	BP	GO:2000022	regulation of jasmonic acid mediated signaling pathway	30	3	0.64	0.02569	4.451013513513514
J	BP	GO:0071446	cellular response to salicylic acid stimulus	52	4	1.11	0.02587	3.423856548856549
J	BP	GO:0010047	fruit dehiscence	12	2	0.26	0.026160000000000003	7.418355855855856
J	BP	GO:0010923	negative regulation of phosphatase	12	2	0.26	0.026160000000000003	7.418355855855856
J	BP	GO:0015692	lead ion transport	12	2	0.26	0.026160000000000003	7.418355855855856
J	BP	GO:0006805	xenobiotic metabolism	13	2	0.28	0.03048	6.847713097713098
J	BP	GO:0072529	pyrimidine-containing compound catabolism	14	2	0.3	0.03507	6.3585907335907335
J	BP	GO:1900056	negative regulation of leaf senescence	14	2	0.3	0.03507	6.3585907335907335
J	BP	GO:0071236	cellular response to antibiotic	58	4	1.24	0.035289999999999995	3.0696644920782856
J	BP	GO:0009688	abscisic acid biosynthetesis	21	3	0.45	0.03958	6.358590733590734
J	BP	GO:0045055	regulated exocytosis	26	3	0.56	0.03962	5.135784823284824
J	BP	GO:0046131	pyrimidine ribonucleoside metabolism	15	2	0.32	0.03991	5.934684684684686
J	BP	GO:1902074	response to salt	15	2	0.32	0.03991	5.934684684684686
J	BP	GO:1905622	negative regulation of leaf development	15	2	0.32	0.03991	5.934684684684686
J	BP	GO:0055081	monoatomic anion homeostasis	36	3	0.77	0.04118	3.709177927927928
J	BP	GO:0080168	abscisic acid transport	16	2	0.34	0.04497999999999999	5.563766891891892
J	BP	GO:0006820	monoatomic anion transport	287	12	6.15	0.04771	1.8610509464168004
J	BP	GO:0009627	systemic acquired resistance	66	5	1.41	0.04944	3.3719799344799344
J	BP	GO:0055075	potassium ion homeostasis	26	3	0.56	0.0499	5.135784823284824
J	CC	GO:0071944	cell periphery	2411	76	51.11	3.1e-7	1.4030569349938906
J	CC	GO:0048046	apoplast	212	14	4.49	1.6e-4	2.939348546659868
J	CC	GO:0005737	cytoplasm	5824	127	123.47	1.8e-4	0.9706021913053162
J	CC	GO:0005576	extracellular region	369	25	7.82	0.0030800000000000003	3.0155918113235187
J	CC	GO:0005886	plasma membrane	2095	59	44.42	0.009049999999999999	1.25350738566729
J	CC	GO:0005615	extracellular space	65	4	1.38	0.04874	2.7390852390852394
J	MF	GO:0045548	phenylalanine ammonia-lyase	13	11	0.29	4.1e-17	37.66242203742203
J	MF	GO:0047427	cyanoalanine nitrilase	10	7	0.22	2.9e-10	31.157094594594597
J	MF	GO:0047558	3-cyanoalanine hydratase	10	7	0.22	2.9e-10	31.157094594594597
J	MF	GO:0080061	indole-3-acetonitrile nitrilase	10	7	0.22	2.9e-10	31.157094594594597
J	MF	GO:0080109	indole-3-acetonitrile nitrile hydratase	10	7	0.22	2.9e-10	31.157094594594597
J	MF	GO:0030599	pectinesterase	27	8	0.61	8.500000000000001e-8	13.188188188188189
J	MF	GO:0046910	pectinesterase inhibitor	32	8	0.72	3.7e-7	11.127533783783784
J	MF	GO:0016165	linoleate 13S-lipoxygenase	14	4	0.31	2.1e-4	12.717181467181469
J	MF	GO:0004497	monooxygenase	166	10	3.73	0.00159	2.6813334418756107
J	MF	GO:0033907	beta-D-fucosidase	5	2	0.11	0.0048000000000000004	17.804054054054056
J	MF	GO:0005315	phosphate transmembrane transporter	16	3	0.36	0.00503	8.345650337837839
J	MF	GO:0008970	phospholipase A1	6	2	0.13	0.00709	14.836711711711713
J	MF	GO:0080083	beta-gentiobiose beta-glucosidase	6	2	0.13	0.00709	14.836711711711713
J	MF	GO:0080043	quercetin 3-O-glucosyltransferase	105	7	2.36	0.00921	2.967342342342343
J	MF	GO:0080044	quercetin 7-O-glucosyltransferase	105	7	2.36	0.00921	2.967342342342343
J	MF	GO:0010427	abscisic acid binding	7	2	0.16	0.009789999999999998	12.717181467181469
J	MF	GO:0016629	12-oxophytodienoate reductase	7	2	0.16	0.009789999999999998	12.717181467181469
J	MF	GO:0004806	triacylglycerol lipase	8	2	0.18	0.01286	11.127533783783784
J	MF	GO:0016713	oxidoreductase , acting on paired donors, with incorporation or reduction of molecular oxygen, reduced iron-sulfur protein as one donor, and incorporation of one atom of oxygen	8	2	0.18	0.01286	11.127533783783784
J	MF	GO:0004650	polygalacturonase	9	2	0.2	0.01629	9.891141141141144
J	MF	GO:0004864	protein phosphatase inhibitor	9	2	0.2	0.01629	9.891141141141144
J	MF	GO:0042803	protein homodimerization	210	10	4.72	0.01979	2.1195302445302446
J	MF	GO:0030414	peptidase inhibitor	14	2	0.31	0.02238	6.3585907335907335
J	MF	GO:0005509	calcium ion binding	72	5	1.62	0.02256	3.090981606606607
J	MF	GO:0016846	carbon-sulfur lyase	20	3	0.45	0.04311000000000001	6.676520270270271
L	BP	GO:0006635	fatty acid beta-oxidation	37	5	0.66	0.0012000000000000001	6.63093260858624
L	BP	GO:0051315	attachment of mitotic spindle microtubules to kinetochore	15	3	0.27	0.0021	9.813780260707636
L	BP	GO:1902969	mitotic DNA replication	15	3	0.27	0.0021	9.813780260707636
L	BP	GO:0000422	autophagy of mitochondrion	16	3	0.28	0.0026	9.200418994413408
L	BP	GO:0006552	L-leucine catabolism	5	2	0.09	0.003	19.62756052141527
L	BP	GO:0009914	hormone transport	96	4	1.7	0.0061	2.0445375543140907
L	BP	GO:0006734	NADH metabolism	7	2	0.12	0.0062	14.019686086725192
L	BP	GO:1903008	organelle disassembly	23	3	0.41	0.0074	6.400291474374545
L	BP	GO:0080167	response to karrikin	104	6	1.84	0.0102	2.8308981521272023
L	BP	GO:0006279	premeiotic DNA replication	9	2	0.16	0.0103	10.90420028967515
L	BP	GO:0106112	obsolete negative regulation of mitotic cohesin ssDNA (lagging strand) loading	9	2	0.16	0.0103	10.90420028967515
L	BP	GO:0006513	protein monoubiquitination	10	2	0.18	0.0128	9.813780260707636
L	BP	GO:0010182	sugar mediated signaling pathway	52	4	0.92	0.013300000000000001	3.774530869502936
L	BP	GO:0009736	cytokinin-activated signaling pathway	56	4	0.99	0.017	3.504921521681298
L	BP	GO:0045935	obsolete positive regulation of nucleobase-containing compound metabolism	463	14	8.2	0.0171	1.4837248774288
L	BP	GO:0045937	positive regulation of phosphate metabolism	72	6	1.27	0.017300000000000003	4.089075108628181
L	BP	GO:0044804	nucleophagy	12	2	0.21	0.018300000000000004	8.178150217256363
L	BP	GO:0010152	pollen maturation	13	2	0.23	0.021400000000000002	7.549061739005872
L	BP	GO:0032212	positive regulation of telomere maintenance via telomerase	13	2	0.23	0.021400000000000002	7.549061739005872
L	BP	GO:0006268	obsolete DNA unwinding involved in DNA replication	14	2	0.25	0.0247	7.009843043362596
L	BP	GO:0007265	Ras protein signal transduction	15	2	0.27	0.0281	6.54252017380509
L	BP	GO:0018105	peptidyl-serine phosphorylation	67	4	1.19	0.0306	2.929486644987354
L	BP	GO:0006099	tricarboxylic acid cycle	16	2	0.28	0.0318	6.133612662942271
L	BP	GO:0042775	mitochondrial ATP synthesis coupled electron transport	16	2	0.28	0.0318	6.133612662942271
L	BP	GO:2000035	regulation of stem cell division	16	2	0.28	0.0318	6.133612662942271
L	BP	GO:0000380	alternative mRNA splicing, via spliceosome	16	2	0.28	0.0349	6.133612662942271
L	BP	GO:0140056	organelle localization by membrane tethering	29	2	0.51	0.034999999999999996	3.384062158864702
L	BP	GO:0009648	photoperiodism	104	3	1.84	0.0351	1.4154490760636012
L	BP	GO:0006303	double-strand break repair via nonhomologous end joining	17	2	0.3	0.0356	5.772811918063315
L	BP	GO:0051101	regulation of DNA binding	17	2	0.3	0.0356	5.772811918063315
L	BP	GO:0016567	protein ubiquitination	344	11	6.09	0.0371	1.5690637044736042
L	BP	GO:0090333	regulation of stomatal closure	18	2	0.32	0.0396	5.452100144837575
L	BP	GO:1905268	negative regulation of chromatin organization	18	2	0.32	0.0396	5.452100144837575
L	BP	GO:0070417	cellular response to cold	43	3	0.76	0.040100000000000004	3.4234117188515003
L	BP	GO:0048510	regulation of timing of transition from vegetative to reproductive phase	44	3	0.78	0.0425	3.345606907059421
L	BP	GO:0000045	autophagosome assembly	25	3	0.44	0.043300000000000005	5.888268156424581
L	BP	GO:0006101	citrate metabolism	19	2	0.34	0.0437	5.1651475056355975
L	BP	GO:0001666	response to hypoxia	76	4	1.35	0.0455	2.5825737528177988
L	CC	GO:0005662	DNA replication factor A complex	12	3	0.19	7.6e-4	12.267225325884544
L	CC	GO:0035861	site of double-strand break	18	3	0.28	0.00265	8.178150217256363
L	CC	GO:0034045	phagophore assembly site membrane	9	2	0.14	0.00829	10.90420028967515
L	CC	GO:0005759	mitochondrial matrix	82	5	1.29	0.009449999999999998	2.992006177045011
L	CC	GO:0090406	pollen tube	33	3	0.52	0.01489	4.460809209412561
L	CC	GO:0032838	plasma membrane bounded cell projection cytoplasm	7	2	0.11	0.01569	14.019686086725192
L	CC	GO:0031262	Ndc80 complex	8	3	0.13	0.02	18.400837988826815
L	CC	GO:0000794	condensed nuclear chromosome	45	3	0.71	0.03379	3.271260086902545
L	MF	GO:0005200	structural constituent of cytoskeleton	24	3	0.41	0.0075	6.133612662942272
L	MF	GO:0003700	DNA-binding transcription factor	806	21	13.71	0.0115	1.2784701332187365
L	MF	GO:0019863	IgE binding	10	2	0.17	0.0118	9.813780260707636
L	MF	GO:0004190	aspartic-type endopeptidase	30	3	0.51	0.014	4.906890130353818
L	MF	GO:0043047	single-stranded telomeric DNA binding	15	2	0.26	0.0261	6.54252017380509
L	MF	GO:0015925	galactosidase	21	2	0.36	0.033600000000000005	4.673228695575064
L	MF	GO:0002020	protease binding	18	2	0.31	0.0368	5.452100144837575
L	MF	GO:0043424	protein histidine kinase binding	18	2	0.31	0.0368	5.452100144837575
L	MF	GO:0070034	telomerase RNA binding	19	2	0.32	0.0407	5.1651475056355975
L	MF	GO:0030170	pyridoxal phosphate binding	20	2	0.34	0.0447	4.906890130353817
N	BP	GO:0006212	uracil catabolism	7	3	0.08	4.8e-5	32.45073891625616
N	BP	GO:1904823	purine nucleobase transmembrane transport	12	3	0.14	2.9e-4	18.929597701149422
N	BP	GO:0042343	indole glucosinolate metabolism	17	3	0.19	8.6e-4	13.362068965517242
N	BP	GO:0035672	oligopeptide transmembrane transport	19	3	0.22	0.0012100000000000001	11.955535390199636
N	BP	GO:0098542	defense response to other organism	820	14	9.32	0.013430000000000001	1.2927530137370338
N	BP	GO:0044550	secondary metabolite biosynthetesis	240	7	2.73	0.01932	2.2084530651341
N	BP	GO:0009742	brassinosteroid mediated signaling pathway	66	4	0.75	0.02063	4.58899338209683
N	BP	GO:1990748	cellular detoxification	83	3	0.94	0.02237	2.736809306190278
N	BP	GO:0006221	pyrimidine nucleotide biosynthetesis	21	2	0.24	0.02334	7.211275314723591
N	BP	GO:0080092	regulation of pollen tube growth	21	2	0.24	0.02334	7.211275314723591
N	BP	GO:0010143	cutin biosynthetesis	22	2	0.25	0.025490000000000002	6.8834900731452455
N	BP	GO:0009861	jasmonic acid and ethylene-dependent systemic resistance	23	2	0.26	0.02771	6.584207896051974
N	BP	GO:0080167	response to karrikin	104	4	1.18	0.03048	2.9122458001768345
N	BP	GO:0010268	brassinosteroid homeostasis	28	2	0.32	0.03992	5.4084564860426925
N	BP	GO:0016132	brassinosteroid biosynthetesis	28	2	0.32	0.03992	5.4084564860426925
N	BP	GO:0009074	aromatic amino acid catabolism	14	2	0.16	0.04432	10.816912972085383
N	BP	GO:0052542	defense response by callose deposition	51	2	0.58	0.0445	2.969348659003831
N	BP	GO:0071230	cellular response to amino acid stimulus	30	2	0.34	0.04527	5.047892720306514
N	CC	GO:0005886	plasma membrane	2095	34	23.79	0.031	1.2288426192631607
N	CC	GO:0005788	endoplasmic reticulum lumen	26	2	0.3	0.034999999999999996	5.824491600353669
N	MF	GO:0016709	oxidoreductase , acting on paired donors, with incorporation or reduction of molecular oxygen, NAD(P)H as one donor, and incorporation of one atom of oxygen	118	8	1.38	6.500000000000001e-5	5.133450224040522
N	MF	GO:0005345	purine nucleobase transmembrane transporter	12	3	0.14	3.1e-4	18.929597701149422
N	MF	GO:1904680	peptide transmembrane transporter	34	4	0.4	6.2e-4	8.908045977011493
N	MF	GO:0090447	glycerol-3-phosphate 2-O-acyltransferase	5	2	0.06	0.00132	30.28735632183908
N	MF	GO:0016641	oxidoreductase , acting on the CH-NH2 group of donors, oxygen as acceptor	10	2	0.12	0.00571	15.14367816091954
N	MF	GO:0035673	oligopeptide transmembrane transporter	19	3	0.22	0.0068000000000000005	11.955535390199636
N	MF	GO:0044389	ubiquitin-like protein ligase binding	86	2	1	0.01168	1.7608928094092486
N	MF	GO:0008066	glutamate receptor	18	2	0.21	0.01828	8.413154533844189
N	MF	GO:0005262	calcium channel	27	2	0.32	0.03919	5.608769689229459
N	MF	GO:0015932	nucleobase-containing compound transmembrane transporter	30	2	0.35	0.0475	5.047892720306514
